# An effective method of measuring nanobody binding kinetics and competition-based epitope mapping using biolayer interferometry

**DOI:** 10.1101/2024.10.03.616354

**Authors:** Timothy A. Bates, Sintayehu K. Gurmesa, Jules B. Weinstein, Mila Trank-Greene, Xammy Huu Wrynla, Aidan Anastas, Teketay Wassie Anley, Audrey Hinchliff, Ujwal Shinde, John E. Burke, Fikadu G. Tafesse

## Abstract

Protein-protein interactions (PPI) underpin nearly all biological processes, and understanding the molecular mechanisms governing these interactions is crucial for the progress of biomedical sciences. The emergence of AI-driven computational tools can help reshape the methods in structural biology, however model data often quires empirical validation. The large scale of predictive modeling data will therefore benefit from optimized methodologies for the high-throughput biochemical characterization of PPIs. Biolayer interferometry (BLI) is one of very few approaches that can determine the rate of biomolecular interactions, called kinetics, and of the commonly available kinetic measurement techniques, it is the most suitable for high-throughput experimental designs. Here, we provide step-by-step instructions on how to perform kinetics experiments using BLI. We further describe the basis and execution of competition and epitope binning experiments, which are particularly useful for antibody and nanobody screening applications. The procedure requires 3 hours to complete and is suitable for users with minimal experience with biochemical techniques.
