## Supplementary material for "An effective method of measuring nanobody binding kinetics and competition-based epitope mapping using biolayer interferometry": Example method files: steps.xlsx

### Sheet: Figure 4
Well	Sample ID	Replicate Group	Type	Conc (µg/mL)	MW (kD)	Molar Conc (nM)	Information
A1	RBD		Load	10			Biotinylated WT Spike RBD, prepared 1/1/2023, x biotin/protein, diluted in RB
C1	Control		Load	10			Biotinylated IgG, prepared 1/2/2023, y biotin/protein, diluted in RB
A2	D-biotin		Quench	1			4 µM D-Biotin, diluted in RB
C2	D-biotin		Quench	1			4 µM D-Biotin, diluted in RB
A3	Gly pH 1.7		Regeneration				10 mM Glycine pH 1.7
C3	Gly pH 1.7		Regeneration				10 mM Glycine pH 1.7
A4	RB		Neutralization				RB = 10 mM HEPES, pH 7.5, 150 mM NaCl, 3 mM EDTA, 0.005% Tween-20, 0.1% BSA
C4	RB		Neutralization				RB = 10 mM HEPES, pH 7.5, 150 mM NaCl, 3 mM EDTA, 0.005% Tween-20, 0.1% BSA
A5	RB		Buffer				RB = 10 mM HEPES, pH 7.5, 150 mM NaCl, 3 mM EDTA, 0.005% Tween-20, 0.1% BSA
C5	RB		Buffer				RB = 10 mM HEPES, pH 7.5, 150 mM NaCl, 3 mM EDTA, 0.005% Tween-20, 0.1% BSA
A6	saRBD-1		Sample	0.00152	15.2	0.1	Analyte, prepared 2/1/2023, diluted in RB
C6	saRBD-1		Sample	0.00152	15.2	0.1	Analyte, prepared 2/1/2023, diluted in RB
A7	saRBD-1		Sample	0.0152	15.2	1	Analyte, prepared 2/1/2023, diluted in RB
C7	saRBD-1		Sample	0.0152	15.2	1	Analyte, prepared 2/1/2023, diluted in RB
A8	saRBD-1		Sample	0.152	15.2	10	Analyte, prepared 2/1/2023, diluted in RB
C8	saRBD-1		Sample	0.152	15.2	10	Analyte, prepared 2/1/2023, diluted in RB
A9	saRBD-1		Sample	1.52	15.2	100	Analyte, prepared 2/1/2023, diluted in RB
C9	saRBD-1		Sample	1.52	15.2	100	Analyte, prepared 2/1/2023, diluted in RB

### Sheet: Figure 5
Step Data list
Name	Time	Stake speed	Type	Threshold
Baseline	60	1000	Baseline
Loading	60	1000	Loading
Block	30	1000	Dip
Regeneration	90	1000	Regeneration
Association	300	1000	Association
Dissociation	600	1000	Dissociation
Regeneration Parameters
Step name	Regeneration
Regeneration time	15
Regeneration shake speed	1000
Neutralization time	15
Neutralization shake speed	1000
Regeneration cycles	3
Assay Steps List
Assay Steps List	No	Sample	Plate	Step Name	Step type	Sensor type
1	1	A5	1	Baseline	Baseline	SA (Streptavidin)
1	2	A1	1	Loading	Loading	SA (Streptavidin)
1	3	A2	1	Block	Dip	SA (Streptavidin)
1	4	A5	1	Basline	Basline	SA (Streptavidin)
1	5	A5	1	Association	Association	SA (Streptavidin)
1	6	A5	1	Dissociation	Dissociation	SA (Streptavidin)
1	7	A3	1	Regeneration	Regeneration	SA (Streptavidin)
1	8	A5	1	Basline	Basline	SA (Streptavidin)
1	9	A6	1	Association	Association	SA (Streptavidin)
1	10	A5	1	Dissociation	Dissociation	SA (Streptavidin)
1	11	A3	1	Regeneration	Regeneration	SA (Streptavidin)
1	12	A5	1	Basline	Basline	SA (Streptavidin)
1	13	A7	1	Association	Association	SA (Streptavidin)
1	14	A5	1	Dissociation	Dissociation	SA (Streptavidin)
1	15	A3	1	Regeneration	Regeneration	SA (Streptavidin)
1	16	A5	1	Basline	Basline	SA (Streptavidin)
1	17	A8	1	Association	Association	SA (Streptavidin)
1	18	A5	1	Dissociation	Dissociation	SA (Streptavidin)
1	19	A3	1	Regeneration	Regeneration	SA (Streptavidin)
1	20	A5	1	Basline	Basline	SA (Streptavidin)
1	21	A9	1	Association	Association	SA (Streptavidin)
1	22	A5	1	Dissociation	Dissociation	SA (Streptavidin)

### Sheet: Figure 15
Well	Sample ID	Replicate Group	Type	Conc (µg/mL)	MW (kD)	Molar Conc (nM)	Information
A1	RBD		Load	10			Biotinylated WT Spike RBD, prepared 1/1/2023, x biotin/protein, diluted in RB
C1	Control		Load	10			Biotinylated IgG, prepared 1/2/2023, y biotin/protein, diluted in RB
E1	RBD		Load	10			Biotinylated WT Spike RBD, prepared 1/1/2023, x biotin/protein, diluted in RB
G1	Control		Load	10			Biotinylated IgG, prepared 1/2/2023, y biotin/protein, diluted in RB
A2	D-biotin		Quench	1			4 µM D-Biotin, diluted in RB
C2	D-biotin		Quench	1			4 µM D-Biotin, diluted in RB
E2	D-biotin		Quench	1			4 µM D-Biotin, diluted in RB
G2	D-biotin		Quench	1			4 µM D-Biotin, diluted in RB
A3	Gly pH 1.7		Regeneration				10 mM Glycine pH 1.7
C3	Gly pH 1.7		Regeneration				10 mM Glycine pH 1.7
E3	Gly pH 1.7		Regeneration				10 mM Glycine pH 1.7
G3	Gly pH 1.7		Regeneration				10 mM Glycine pH 1.7
A4	RB		Neutralization				RB = 10 mM HEPES, pH 7.5, 150 mM NaCl, 3 mM EDTA, 0.005% Tween-20, 0.1% BSA
C4	RB		Neutralization				RB = 10 mM HEPES, pH 7.5, 150 mM NaCl, 3 mM EDTA, 0.005% Tween-20, 0.1% BSA
E4	RB		Neutralization				RB = 10 mM HEPES, pH 7.5, 150 mM NaCl, 3 mM EDTA, 0.005% Tween-20, 0.1% BSA
G4	RB		Neutralization				RB = 10 mM HEPES, pH 7.5, 150 mM NaCl, 3 mM EDTA, 0.005% Tween-20, 0.1% BSA
A5	RB		Buffer				RB = 10 mM HEPES, pH 7.5, 150 mM NaCl, 3 mM EDTA, 0.005% Tween-20, 0.1% BSA
C5	RB		Buffer				RB = 10 mM HEPES, pH 7.5, 150 mM NaCl, 3 mM EDTA, 0.005% Tween-20, 0.1% BSA
E5	RB		Buffer				RB = 10 mM HEPES, pH 7.5, 150 mM NaCl, 3 mM EDTA, 0.005% Tween-20, 0.1% BSA
G5	RB		Buffer				RB = 10 mM HEPES, pH 7.5, 150 mM NaCl, 3 mM EDTA, 0.005% Tween-20, 0.1% BSA
A6	Blank		Sample	0	0	0	RB
C6	Blank		Sample	0	0	0	RB
E6	Blank		Sample	0	0	0	RB
G6	Blank		Sample	0	0	0	RB
A7	saRBD-1		Sample	0.016872	15.2	1.11	Analyte, prepared 2/1/2023, diluted in RB
C7	saRBD-1		Sample	0.016872	15.2	1.11	Analyte, prepared 2/1/2023, diluted in RB
E7	saRBD-1		Sample	0.016872	15.2	1.11	Analyte, prepared 2/1/2023, diluted in RB
G7	saRBD-1		Sample	0.016872	15.2	1.11	Analyte, prepared 2/1/2023, diluted in RB
A8	saRBD-1		Sample	0.050616	15.2	3.33	Analyte, prepared 2/1/2023, diluted in RB
C8	saRBD-1		Sample	0.050616	15.2	3.33	Analyte, prepared 2/1/2023, diluted in RB
E8	saRBD-1		Sample	0.050616	15.2	3.33	Analyte, prepared 2/1/2023, diluted in RB
G8	saRBD-1		Sample	0.050616	15.2	3.33	Analyte, prepared 2/1/2023, diluted in RB
A9	saRBD-1		Sample	0.152	15.2	10	Analyte, prepared 2/1/2023, diluted in RB
C9	saRBD-1		Sample	0.152	15.2	10	Analyte, prepared 2/1/2023, diluted in RB
E9	saRBD-1		Sample	0.152	15.2	10	Analyte, prepared 2/1/2023, diluted in RB
G9	saRBD-1		Sample	0.152	15.2	10	Analyte, prepared 2/1/2023, diluted in RB
A10	saRBD-1		Sample	0.456	15.2	30	Analyte, prepared 2/1/2023, diluted in RB
C10	saRBD-1		Sample	0.456	15.2	30	Analyte, prepared 2/1/2023, diluted in RB
E10	saRBD-1		Sample	0.456	15.2	30	Analyte, prepared 2/1/2023, diluted in RB
G10	saRBD-1		Sample	0.456	15.2	30	Analyte, prepared 2/1/2023, diluted in RB
A11	saRBD-1		Sample	1.368	15.2	90	Analyte, prepared 2/1/2023, diluted in RB
C11	saRBD-1		Sample	1.368	15.2	90	Analyte, prepared 2/1/2023, diluted in RB
E11	saRBD-1		Sample	1.368	15.2	90	Analyte, prepared 2/1/2023, diluted in RB
G11	saRBD-1		Sample	1.368	15.2	90	Analyte, prepared 2/1/2023, diluted in RB
A12	saRBD-1		Sample	4.104	15.2	270	Analyte, prepared 2/1/2023, diluted in RB
C12	saRBD-1		Sample	4.104	15.2	270	Analyte, prepared 2/1/2023, diluted in RB
E12	saRBD-1		Sample	4.104	15.2	270	Analyte, prepared 2/1/2023, diluted in RB
G12	saRBD-1		Sample	4.104	15.2	270	Analyte, prepared 2/1/2023, diluted in RB

### Sheet: Figure 17
Well	Sample ID	Replicate Group	Type	Conc (µg/mL)	MW (kD)	Molar Conc (nM)	Information
A1	RBD		Load	10			Biotinylated WT Spike RBD, prepared 1/1/2023, x biotin/protein, diluted in RB
C1	Control		Load	10			Biotinylated IgG, prepared 1/2/2023, y biotin/protein, diluted in RB
E1	RBD		Load	10			Biotinylated WT Spike RBD, prepared 1/1/2023, x biotin/protein, diluted in RB
G1	Control		Load	10			Biotinylated IgG, prepared 1/2/2023, y biotin/protein, diluted in RB
A2	D-biotin		Quench	1			4 µM D-Biotin, diluted in RB
C2	D-biotin		Quench	1			4 µM D-Biotin, diluted in RB
E2	D-biotin		Quench	1			4 µM D-Biotin, diluted in RB
G2	D-biotin		Quench	1			4 µM D-Biotin, diluted in RB
A3	Gly pH 1.7		Regeneration				10 mM Glycine pH 1.7
C3	Gly pH 1.7		Regeneration				10 mM Glycine pH 1.7
E3	Gly pH 1.7		Regeneration				10 mM Glycine pH 1.7
G3	Gly pH 1.7		Regeneration				10 mM Glycine pH 1.7
A4	RB		Neutralization				RB = 10 mM HEPES, pH 7.5, 150 mM NaCl, 3 mM EDTA, 0.005% Tween-20, 0.1% BSA
C4	RB		Neutralization				RB = 10 mM HEPES, pH 7.5, 150 mM NaCl, 3 mM EDTA, 0.005% Tween-20, 0.1% BSA
E4	RB		Neutralization				RB = 10 mM HEPES, pH 7.5, 150 mM NaCl, 3 mM EDTA, 0.005% Tween-20, 0.1% BSA
G4	RB		Neutralization				RB = 10 mM HEPES, pH 7.5, 150 mM NaCl, 3 mM EDTA, 0.005% Tween-20, 0.1% BSA
A5	RB		Buffer				RB = 10 mM HEPES, pH 7.5, 150 mM NaCl, 3 mM EDTA, 0.005% Tween-20, 0.1% BSA
C5	RB		Buffer				RB = 10 mM HEPES, pH 7.5, 150 mM NaCl, 3 mM EDTA, 0.005% Tween-20, 0.1% BSA
E5	RB		Buffer				RB = 10 mM HEPES, pH 7.5, 150 mM NaCl, 3 mM EDTA, 0.005% Tween-20, 0.1% BSA
G5	RB		Buffer				RB = 10 mM HEPES, pH 7.5, 150 mM NaCl, 3 mM EDTA, 0.005% Tween-20, 0.1% BSA
A6	Blank		Sample	0	0	0	RB
C6	Blank		Sample	0	0	0	RB
E6	Blank		Sample	0	0	0	RB
G6	Blank		Sample	0	0	0	RB
A7	saRBD-1		Sample	0.016872	15.2	1.11	Analyte, prepared 2/1/2023, diluted in RB
C7	saRBD-1		Sample	0.016872	15.2	1.11	Analyte, prepared 2/1/2023, diluted in RB
E7	saRBD-1		Sample	0.016872	15.2	1.11	Analyte, prepared 2/1/2023, diluted in RB
G7	saRBD-1		Sample	0.016872	15.2	1.11	Analyte, prepared 2/1/2023, diluted in RB
A8	saRBD-1		Sample	0.050616	15.2	3.33	Analyte, prepared 2/1/2023, diluted in RB
C8	saRBD-1		Sample	0.050616	15.2	3.33	Analyte, prepared 2/1/2023, diluted in RB
E8	saRBD-1		Sample	0.050616	15.2	3.33	Analyte, prepared 2/1/2023, diluted in RB
G8	saRBD-1		Sample	0.050616	15.2	3.33	Analyte, prepared 2/1/2023, diluted in RB
A9	saRBD-1		Sample	0.152	15.2	10	Analyte, prepared 2/1/2023, diluted in RB
C9	saRBD-1		Sample	0.152	15.2	10	Analyte, prepared 2/1/2023, diluted in RB
E9	saRBD-1		Sample	0.152	15.2	10	Analyte, prepared 2/1/2023, diluted in RB
G9	saRBD-1		Sample	0.152	15.2	10	Analyte, prepared 2/1/2023, diluted in RB
A10	saRBD-1		Sample	0.456	15.2	30	Analyte, prepared 2/1/2023, diluted in RB
C10	saRBD-1		Sample	0.456	15.2	30	Analyte, prepared 2/1/2023, diluted in RB
E10	saRBD-1		Sample	0.456	15.2	30	Analyte, prepared 2/1/2023, diluted in RB
G10	saRBD-1		Sample	0.456	15.2	30	Analyte, prepared 2/1/2023, diluted in RB
A11	saRBD-1		Sample	1.368	15.2	90	Analyte, prepared 2/1/2023, diluted in RB
C11	saRBD-1		Sample	1.368	15.2	90	Analyte, prepared 2/1/2023, diluted in RB
E11	saRBD-1		Sample	1.368	15.2	90	Analyte, prepared 2/1/2023, diluted in RB
G11	saRBD-1		Sample	1.368	15.2	90	Analyte, prepared 2/1/2023, diluted in RB
A12	ACE-2		Sample	25	85.1	293.772	Ace2 (Sinobio 10108-H08B) (200ug/mL stock) diluted in RB
C12	ACE-2		Sample	25	85.1	293.772	Ace2 (Sinobio 10108-H08B) (200ug/mL stock) diluted in RB
E12	ACE-2		Sample	25	85.1	293.772	Ace2 (Sinobio 10108-H08B) (200ug/mL stock) diluted in RB
G12	ACE-2		Sample	25	85.1	293.772	Ace2 (Sinobio 10108-H08B) (200ug/mL stock) diluted in RB

### Sheet: Figure 19
Step Data list
Name	Time	Stake speed	Type	Threshold
Baseline	60	1000	Baseline
Loading	60	1000	Loading
Block	30	1000	Dip
Regeneration	90	1000	Regeneration
Association	300	1000	Association
Dissociation	600	1000	Dissociation
Association - competitor	300	1000	Association
Regeneration Parameters
Step name	Regeneration
Regeneration time	15
Regeneration shake speed	1000
Neutralization time	15
Neutralization shake speed	1000
Regeneration cycles	3
Assay Steps List
Assay Steps List	No	Sample	Plate	Step Name	Step type	Sensor type
1	1	A5	1	Baseline	Baseline	SA (Streptavidin)
1	2	A1	1	Loading	Loading	SA (Streptavidin)
1	3	A2	1	Block	Dip	SA (Streptavidin)
1	4	A5	1	Basline	Basline	SA (Streptavidin)
1	5	A6	1	Association	Association	SA (Streptavidin)
1	6	A6	1	Association - competitor	Association	SA (Streptavidin)
1	7	A3	1	Regeneration	Regeneration	SA (Streptavidin)
1	8	A5	1	Basline	Basline	SA (Streptavidin)
1	9	A12	1	Association - competitor	Association	SA (Streptavidin)
1	10	A3	1	Regeneration	Regeneration	SA (Streptavidin)
1	11	A5	1	Basline	Basline	SA (Streptavidin)
1	12	A7	1	Association	Association	SA (Streptavidin)
1	13	A12	1	Association - competitor	Association	SA (Streptavidin)
1	14	A3	1	Regeneration	Regeneration	SA (Streptavidin)
1	15	A5	1	Basline	Basline	SA (Streptavidin)
1	16	A8	1	Association	Association	SA (Streptavidin)
1	17	A12	1	Association - competitor	Association	SA (Streptavidin)
1	18	A3	1	Regeneration	Regeneration	SA (Streptavidin)
1	19	A5	1	Basline	Basline	SA (Streptavidin)
1	20	A9	1	Association	Association	SA (Streptavidin)
1	21	A12	1	Association - competitor	Association	SA (Streptavidin)
1	22	A3	1	Regeneration	Regeneration	SA (Streptavidin)
1	23	A5	1	Basline	Basline	SA (Streptavidin)
1	24	A10	1	Association	Association	SA (Streptavidin)
1	25	A12	1	Association - competitor	Association	SA (Streptavidin)
1	26	A3	1	Regeneration	Regeneration	SA (Streptavidin)
1	27	A5	1	Basline	Basline	SA (Streptavidin)
1	28	A11	1	Association	Association	SA (Streptavidin)
1	29	A12	1	Association - competitor	Association	SA (Streptavidin)

### Sheet: Figure 21
Well	Sample ID	Replicate Group	Type	Conc (µg/mL)	MW (kD)	Molar Conc (nM)	Information
A1	RBD		Load	10			Biotinylated WT Spike RBD, prepared 1/1/2023, x biotin/protein, diluted in RB
C1	RBD		Load	10			Biotinylated WT Spike RBD, prepared 1/1/2023, x biotin/protein, diluted in RB
E1	RBD		Load	10			Biotinylated WT Spike RBD, prepared 1/1/2023, x biotin/protein, diluted in RB
G1	RBD		Load	10			Biotinylated WT Spike RBD, prepared 1/1/2023, x biotin/protein, diluted in RB
I1	RBD		Load	10			Biotinylated WT Spike RBD, prepared 1/1/2023, x biotin/protein, diluted in RB
K1	RBD		Load	10			Biotinylated WT Spike RBD, prepared 1/1/2023, x biotin/protein, diluted in RB
M1	RBD		Load	10			Biotinylated WT Spike RBD, prepared 1/1/2023, x biotin/protein, diluted in RB
O1	RBD		Load	10			Biotinylated WT Spike RBD, prepared 1/1/2023, x biotin/protein, diluted in RB
A2	D-biotin		Quench	1			4 uM D-Biotin diluted in RB
C2	D-biotin		Quench	1			4 uM D-Biotin diluted in RB
E2	D-biotin		Quench	1			4 uM D-Biotin diluted in RB
G2	D-biotin		Quench	1			4 uM D-Biotin diluted in RB
I2	D-biotin		Quench	1			4 uM D-Biotin diluted in RB
K2	D-biotin		Quench	1			4 uM D-Biotin diluted in RB
M2	D-biotin		Quench	1			4 uM D-Biotin diluted in RB
O2	D-biotin		Quench	1			4 uM D-Biotin diluted in RB
A3	Gly pH 1.7		Regeneration				10 mM Glycine, pH 1.7
C3	Gly pH 1.7		Regeneration				10 mM Glycine, pH 1.7
E3	Gly pH 1.7		Regeneration				10 mM Glycine, pH 1.7
G3	Gly pH 1.7		Regeneration				10 mM Glycine, pH 1.7
I3	Gly pH 1.7		Regeneration				10 mM Glycine, pH 1.7
K3	Gly pH 1.7		Regeneration				10 mM Glycine, pH 1.7
M3	Gly pH 1.7		Regeneration				10 mM Glycine, pH 1.7
O3	Gly pH 1.7		Regeneration				10 mM Glycine, pH 1.7
A4	RB		Neutralization				RB = 10mM HEPES, pH 7.5, 150mM NaCl, 3mM EDTA, 0.005% Tween-20, 0.1% BSA
C4	RB		Neutralization				RB = 10mM HEPES, pH 7.5, 150mM NaCl, 3mM EDTA, 0.005% Tween-20, 0.1% BSA
E4	RB		Neutralization				RB = 10mM HEPES, pH 7.5, 150mM NaCl, 3mM EDTA, 0.005% Tween-20, 0.1% BSA
G4	RB		Neutralization				RB = 10mM HEPES, pH 7.5, 150mM NaCl, 3mM EDTA, 0.005% Tween-20, 0.1% BSA
I4	RB		Neutralization				RB = 10mM HEPES, pH 7.5, 150mM NaCl, 3mM EDTA, 0.005% Tween-20, 0.1% BSA
K4	RB		Neutralization				RB = 10mM HEPES, pH 7.5, 150mM NaCl, 3mM EDTA, 0.005% Tween-20, 0.1% BSA
M4	RB		Neutralization				RB = 10mM HEPES, pH 7.5, 150mM NaCl, 3mM EDTA, 0.005% Tween-20, 0.1% BSA
O4	RB		Neutralization				RB = 10mM HEPES, pH 7.5, 150mM NaCl, 3mM EDTA, 0.005% Tween-20, 0.1% BSA
A5	RB		Buffer				RB = 10mM HEPES, pH 7.5, 150mM NaCl, 3mM EDTA, 0.005% Tween-20, 0.1% BSA
C5	RB		Buffer				RB = 10mM HEPES, pH 7.5, 150mM NaCl, 3mM EDTA, 0.005% Tween-20, 0.1% BSA
E5	RB		Buffer				RB = 10mM HEPES, pH 7.5, 150mM NaCl, 3mM EDTA, 0.005% Tween-20, 0.1% BSA
G5	RB		Buffer				RB = 10mM HEPES, pH 7.5, 150mM NaCl, 3mM EDTA, 0.005% Tween-20, 0.1% BSA
I5	RB		Buffer				RB = 10mM HEPES, pH 7.5, 150mM NaCl, 3mM EDTA, 0.005% Tween-20, 0.1% BSA
K5	RB		Buffer				RB = 10mM HEPES, pH 7.5, 150mM NaCl, 3mM EDTA, 0.005% Tween-20, 0.1% BSA
M5	RB		Buffer				RB = 10mM HEPES, pH 7.5, 150mM NaCl, 3mM EDTA, 0.005% Tween-20, 0.1% BSA
O5	RB		Buffer				RB = 10mM HEPES, pH 7.5, 150mM NaCl, 3mM EDTA, 0.005% Tween-20, 0.1% BSA
A6	RB		Reference	0	0	0	RB = 10mM HEPES, pH 7.5, 150mM NaCl, 3mM EDTA, 0.005% Tween-20, 0.1% BSA
C6	RB		Reference	0	0	0	RB = 10mM HEPES, pH 7.5, 150mM NaCl, 3mM EDTA, 0.005% Tween-20, 0.1% BSA
E6	RB		Reference	0	0	0	RB = 10mM HEPES, pH 7.5, 150mM NaCl, 3mM EDTA, 0.005% Tween-20, 0.1% BSA
G6	RB		Reference	0	0	0	RB = 10mM HEPES, pH 7.5, 150mM NaCl, 3mM EDTA, 0.005% Tween-20, 0.1% BSA
I6	RB		Reference	0	0	0	RB = 10mM HEPES, pH 7.5, 150mM NaCl, 3mM EDTA, 0.005% Tween-20, 0.1% BSA
K6	RB		Reference	0	0	0	RB = 10mM HEPES, pH 7.5, 150mM NaCl, 3mM EDTA, 0.005% Tween-20, 0.1% BSA
M6	RB		Reference	0	0	0	RB = 10mM HEPES, pH 7.5, 150mM NaCl, 3mM EDTA, 0.005% Tween-20, 0.1% BSA
O6	RB		Reference	0	0	0	RB = 10mM HEPES, pH 7.5, 150mM NaCl, 3mM EDTA, 0.005% Tween-20, 0.1% BSA
A7	VHH1		Sample	1.5	15	100	VHH1, prepared 2/1/2023, diluted in RB
C7	VHH2		Sample	1.5	15	100	VHH2, prepared 2/1/2023, diluted in RB
E7	VHH3		Sample	1.5	15	100	VHH3, prepared 2/1/2023, diluted in RB
G7	VHH4		Sample	1.5	15	100	VHH4, prepared 2/1/2023, diluted in RB
I7	VHH5		Sample	1.5	15	100	VHH5, prepared 2/1/2023, diluted in RB
K7	VHH6		Sample	1.5	15	100	VHH6, prepared 2/1/2023, diluted in RB
M7	VHH7		Sample	1.5	15	100	VHH7, prepared 2/1/2023, diluted in RB
O7	VHH8		Sample	1.5	15	100	VHH8, prepared 2/1/2023, diluted in RB
A8	VHH1		Sample	1.5	15	100	VHH1, prepared 2/1/2023, diluted in RB
C8	VHH1		Sample	1.5	15	100	VHH1, prepared 2/1/2023, diluted in RB
E8	VHH1		Sample	1.5	15	100	VHH1, prepared 2/1/2023, diluted in RB
G8	VHH1		Sample	1.5	15	100	VHH1, prepared 2/1/2023, diluted in RB
I8	VHH1		Sample	1.5	15	100	VHH1, prepared 2/1/2023, diluted in RB
K8	VHH1		Sample	1.5	15	100	VHH1, prepared 2/1/2023, diluted in RB
M8	VHH1		Sample	1.5	15	100	VHH1, prepared 2/1/2023, diluted in RB
O8	VHH1		Sample	1.5	15	100	VHH1, prepared 2/1/2023, diluted in RB
A9	VHH2		Sample	1.5	15	100	VHH2, prepared 2/1/2023, diluted in RB
C9	VHH2		Sample	1.5	15	100	VHH2, prepared 2/1/2023, diluted in RB
E9	VHH2		Sample	1.5	15	100	VHH2, prepared 2/1/2023, diluted in RB
G9	VHH2		Sample	1.5	15	100	VHH2, prepared 2/1/2023, diluted in RB
I9	VHH2		Sample	1.5	15	100	VHH2, prepared 2/1/2023, diluted in RB
K9	VHH2		Sample	1.5	15	100	VHH2, prepared 2/1/2023, diluted in RB
M9	VHH2		Sample	1.5	15	100	VHH2, prepared 2/1/2023, diluted in RB
O9	VHH2		Sample	1.5	15	100	VHH2, prepared 2/1/2023, diluted in RB
A10	VHH3		Sample	1.5	15	100	VHH3, prepared 2/1/2023, diluted in RB
C10	VHH3		Sample	1.5	15	100	VHH3, prepared 2/1/2023, diluted in RB
E10	VHH3		Sample	1.5	15	100	VHH3, prepared 2/1/2023, diluted in RB
G10	VHH3		Sample	1.5	15	100	VHH3, prepared 2/1/2023, diluted in RB
I10	VHH3		Sample	1.5	15	100	VHH3, prepared 2/1/2023, diluted in RB
K10	VHH3		Sample	1.5	15	100	VHH3, prepared 2/1/2023, diluted in RB
M10	VHH3		Sample	1.5	15	100	VHH3, prepared 2/1/2023, diluted in RB
O10	VHH3		Sample	1.5	15	100	VHH3, prepared 2/1/2023, diluted in RB
A11	VHH4		Sample	1.5	15	100	VHH4, prepared 2/1/2023, diluted in RB
C11	VHH4		Sample	1.5	15	100	VHH4, prepared 2/1/2023, diluted in RB
E11	VHH4		Sample	1.5	15	100	VHH4, prepared 2/1/2023, diluted in RB
G11	VHH4		Sample	1.5	15	100	VHH4, prepared 2/1/2023, diluted in RB
I11	VHH4		Sample	1.5	15	100	VHH4, prepared 2/1/2023, diluted in RB
K11	VHH4		Sample	1.5	15	100	VHH4, prepared 2/1/2023, diluted in RB
M11	VHH4		Sample	1.5	15	100	VHH4, prepared 2/1/2023, diluted in RB
O11	VHH4		Sample	1.5	15	100	VHH4, prepared 2/1/2023, diluted in RB
A12	VHH5		Sample	1.5	15	100	VHH5, prepared 2/1/2023, diluted in RB
C12	VHH5		Sample	1.5	15	100	VHH5, prepared 2/1/2023, diluted in RB
E12	VHH5		Sample	1.5	15	100	VHH5, prepared 2/1/2023, diluted in RB
G12	VHH5		Sample	1.5	15	100	VHH5, prepared 2/1/2023, diluted in RB
I12	VHH5		Sample	1.5	15	100	VHH5, prepared 2/1/2023, diluted in RB
K12	VHH5		Sample	1.5	15	100	VHH5, prepared 2/1/2023, diluted in RB
M12	VHH5		Sample	1.5	15	100	VHH5, prepared 2/1/2023, diluted in RB
O12	VHH5		Sample	1.5	15	100	VHH5, prepared 2/1/2023, diluted in RB
A13	VHH6		Sample	1.5	15	100	VHH6, prepared 2/1/2023, diluted in RB
C13	VHH6		Sample	1.5	15	100	VHH6, prepared 2/1/2023, diluted in RB
E13	VHH6		Sample	1.5	15	100	VHH6, prepared 2/1/2023, diluted in RB
G13	VHH6		Sample	1.5	15	100	VHH6, prepared 2/1/2023, diluted in RB
I13	VHH6		Sample	1.5	15	100	VHH6, prepared 2/1/2023, diluted in RB
K13	VHH6		Sample	1.5	15	100	VHH6, prepared 2/1/2023, diluted in RB
M13	VHH6		Sample	1.5	15	100	VHH6, prepared 2/1/2023, diluted in RB
O13	VHH6		Sample	1.5	15	100	VHH6, prepared 2/1/2023, diluted in RB
A14	VHH7		Sample	1.5	15	100	VHH7, prepared 2/1/2023, diluted in RB
C14	VHH7		Sample	1.5	15	100	VHH7, prepared 2/1/2023, diluted in RB
E14	VHH7		Sample	1.5	15	100	VHH7, prepared 2/1/2023, diluted in RB
G14	VHH7		Sample	1.5	15	100	VHH7, prepared 2/1/2023, diluted in RB
I14	VHH7		Sample	1.5	15	100	VHH7, prepared 2/1/2023, diluted in RB
K14	VHH7		Sample	1.5	15	100	VHH7, prepared 2/1/2023, diluted in RB
M14	VHH7		Sample	1.5	15	100	VHH7, prepared 2/1/2023, diluted in RB
O14	VHH7		Sample	1.5	15	100	VHH7, prepared 2/1/2023, diluted in RB
A15	VHH8		Sample	1.5	15	100	VHH8, prepared 2/1/2023, diluted in RB
C15	VHH8		Sample	1.5	15	100	VHH8, prepared 2/1/2023, diluted in RB
E15	VHH8		Sample	1.5	15	100	VHH8, prepared 2/1/2023, diluted in RB
G15	VHH8		Sample	1.5	15	100	VHH8, prepared 2/1/2023, diluted in RB
I15	VHH8		Sample	1.5	15	100	VHH8, prepared 2/1/2023, diluted in RB
K15	VHH8		Sample	1.5	15	100	VHH8, prepared 2/1/2023, diluted in RB
M15	VHH8		Sample	1.5	15	100	VHH8, prepared 2/1/2023, diluted in RB
O15	VHH8		Sample	1.5	15	100	VHH8, prepared 2/1/2023, diluted in RB

### Sheet: Figure 22
Step Data list
Name	Time	Stake speed	Type	Threshold
Baseline	60	1000	Baseline
Loading	60	1000	Loading
Block	30	1000	Dip
Regeneration	90	1000	Regeneration
Association	300	1000	Association
Association - competitor	100	1000	Association
Regeneration Parameters
Step name	Regeneration
Regeneration time	15
Regeneration shake speed	1000
Neutralization time	15
Neutralization shake speed	1000
Regeneration cycles	3
Assay Steps List
Assay Steps List	No	Sample	Plate	Step Name	Step type	Sensor type
1	1	A5	1	Baseline	Baseline	SA (Streptavidin)
1	2	A1	1	Loading	Loading	SA (Streptavidin)
1	3	A2	1	Block	Dip	SA (Streptavidin)
1	4	A5	1	Basline	Basline	SA (Streptavidin)
1	5	A6	1	Association	Association	SA (Streptavidin)
1	6	A6	1	Association - competitor	Association	SA (Streptavidin)
1	7	A3	1	Regeneration	Regeneration	SA (Streptavidin)
1	8	A5	1	Basline	Basline	SA (Streptavidin)
1	9	A7	1	Association	Association	SA (Streptavidin)
1	10	A8	1	Association - competitor	Association	SA (Streptavidin)
1	11	A3	1	Regeneration	Regeneration	SA (Streptavidin)
1	12	A5	1	Basline	Basline	SA (Streptavidin)
1	13	A7	1	Association	Association	SA (Streptavidin)
1	14	A9	1	Association - competitor	Association	SA (Streptavidin)
1	15	A3	1	Regeneration	Regeneration	SA (Streptavidin)
1	16	A5	1	Basline	Basline	SA (Streptavidin)
1	17	A7	1	Association	Association	SA (Streptavidin)
1	18	A10	1	Association - competitor	Association	SA (Streptavidin)
1	19	A3	1	Regeneration	Regeneration	SA (Streptavidin)
1	20	A5	1	Basline	Basline	SA (Streptavidin)
1	21	A7	1	Association	Association	SA (Streptavidin)
1	22	A11	1	Association - competitor	Association	SA (Streptavidin)
1	23	A3	1	Regeneration	Regeneration	SA (Streptavidin)
1	24	A5	1	Basline	Basline	SA (Streptavidin)
1	25	A7	1	Association	Association	SA (Streptavidin)
1	26	A12	1	Association - competitor	Association	SA (Streptavidin)
1	27	A3	1	Regeneration	Regeneration	SA (Streptavidin)
1	28	A5	1	Basline	Basline	SA (Streptavidin)
1	29	A7	1	Association	Association	SA (Streptavidin)
1	30	A13	1	Association - competitor	Association	SA (Streptavidin)
1	31	A3	1	Regeneration	Regeneration	SA (Streptavidin)
1	32	A5	1	Basline	Basline	SA (Streptavidin)
1	33	A7	1	Association	Association	SA (Streptavidin)
1	34	A14	1	Association - competitor	Association	SA (Streptavidin)
1	35	A3	1	Regeneration	Regeneration	SA (Streptavidin)
1	36	A5	1	Basline	Basline	SA (Streptavidin)
1	37	A7	1	Association	Association	SA (Streptavidin)
1	38	A15	1	Association - competitor	Association	SA (Streptavidin)
